# Combined use of Oxford Nanopore and Illumina sequencing yields insights into soybean structural variation biology

**DOI:** 10.1101/2021.08.26.457816

**Authors:** Marc-André Lemay, Jonas A. Sibbesen, Davoud Torkamaneh, Jérémie Hamel, Roger C. Levesque, François Belzile

## Abstract

**Background:** Structural variant (SV) discovery based on short reads is challenging due to their complex signatures and tendency to occur in repeated regions. The increasing availability of long-read technologies has greatly facilitated SV discovery, however these technologies remain too costly to apply routinely to population-level studies. Here, we combined short-read and long-read sequencing technologies to provide a comprehensive population-scale assessment of structural variation in a panel of Canadian soybean cultivars.

**Results:** We used Oxford Nanopore sequencing data (∼12X mean coverage) for 17 samples to both benchmark SV calls made from the Illumina data and predict SVs that were subsequently genotyped in a population of 102 samples using Illumina data. Benchmarking results show that variants discovered using Oxford Nanopore can be accurately genotyped from the Illumina data. We first use the genotyped SVs for population structure analysis and show that results are comparable to those based on single-nucleotide variants. We observe that the population frequency and distribution within the genome of SVs are constrained by the location of genes. Gene Ontology and PFAM domain enrichment analyses also confirm previous reports that genes harboring high-frequency SVs are enriched for functions in defense response. Finally, we discover polymorphic transposable elements from the SVs and report evidence of the recent activity of a Stowaway MITE.

**Conclusions:** Our results demonstrate that long-read and short-read sequencing technologies can be efficiently combined to enhance SV analysis in large populations, providing a reusable framework for their study in a wider range of samples and non-model species.
