## Additional file 4 for "Combined use of Oxford Nanopore and Illumina sequencing yields insights into soybean structural variation biology"

pfam_id	description	number_of_genes	expected_count	observed_count	odds_ratio	p_value
PF00931	NB-ARC domain	353	3.45682309551062	42	15.2053284336243	3.0113918848598e-30
PF13676	TIR domain	156	1.52766119801602	20	15.6301369863014	1.84447469549533e-14
PF12776	Myb/SANT-like DNA-binding domain	90	0.881342998855399	14	19.291956305859	4.99778220847637e-11
PF05699	hAT family C-terminal dimerisation region	98	0.959684598753656	10	11.770303030303	8.65554019805872e-06
PF13947	Wall-associated receptor kinase galacturonan-binding	76	0.744245199033448	8	12.1273209549072	0.000152720640113169
PF14380	Wall-associated receptor kinase C-terminal	36	0.35253719954216	6	20.5277044854881	0.000237170943044474
PF13855	Leucine rich repeat	603	5.90499809233117	20	3.60412603679598	0.000499910763774071
PF08263	Leucine rich repeat N-terminal domain	555	5.43494849294163	19	3.71852826033766	0.000564004464064566
PF14291	Domain of unknown function (DUF4371)	44	0.430878799440417	6	16.2027496181086	0.00080460861217329
PF00560	Leucine Rich Repeat	443	4.33816609436602	16	3.90985193224298	0.00175494874874247
PF07714	Protein tyrosine and serine/threonine kinase	1089	10.6642502861503	25	2.47141290726817	0.016019808065996
PF13962	Domain of unknown function	87	0.851964898893552	6	7.5928857617512	0.0404216241334482
PF03140	Plant protein of unknown function	65	0.636525499173344	5	8.52412280701754	0.0823552444301552
PF02519	Auxin responsive protein	233	2.28169909703675	9	4.13604198328267	0.0970049930859198
PF04937	Protein of unknown function (DUF 659)	42	0.411293399465853	4	10.7451305428927	0.138975269825184
PF01070	FMN-dependent dehydrogenase	10	0.0979269998728221	2	25.4060052219321	0.751867430160282
PF03650	Mitochondrial pyruvate carriers	10	0.0979269998728221	2	25.4060052219321	0.751867430160282
PF11721	Malectin domain	71	0.695281699097037	4	6.08970893563678	0.966268822866125
PF02892	BED zinc finger	37	0.362329899529442	3	8.98429319371728	1.04096593688782
PF12796	Ankyrin repeats (3 copies)	169	1.65496629785069	6	3.76518769121194	1.21611892923176
PF07333	S locus-related glycoprotein 1 binding pollen coat protein (SLR1-BP)	14	0.137097799821951	2	16.9355961705831	1.48162131337454
PF00197	Trypsin and protease inhibitor	44	0.430878799440417	3	7.44904865279019	1.68732215896021
PF03081	Exo70 exocyst complex subunit	48	0.470049599389546	3	6.78621291448517	2.14132032900018
PF08766	DEK C terminal domain	17	0.166475899783798	2	13.5474325500435	2.17187177312851
PF13401	AAA domain	20	0.195853999745644	2	11.2886568030171	2.97624798342201
PF03999	Microtubule associated protein (MAP65/ASE1 family)	22	0.215439399720209	2	10.1592689295039	3.57233829633578
PF08246	Cathepsin propeptide inhibitor domain (I29)	71	0.695281699097037	3	4.48821989528796	6.00828050018126
PF01582	TIR domain	32	0.313366399593031	2	6.77110530896432	7.19594332645039
PF00112	Papain family cysteine protease	79	0.773623298995294	3	4.01494902176908	7.8569456947802
PF00011	Hsp20/alpha crystallin family	83	0.812794098944423	3	3.81380890052356	8.87579486079307
PF03552	Cellulose synthase	37	0.362329899529442	2	5.80305856023872	9.36054580372308
PF01556	DnaJ C terminal domain	45	0.440671499427699	2	4.72244823607991	13.2293643138437
PF05922	Peptidase inhibitor I9	100	0.979269998728221	3	3.14403303287094	13.8708027892523
PF03171	2OG-Fe(II) oxygenase superfamily	232	2.27190639704947	5	2.24339207048458	14.5249452182076
PF03168	Late embryogenesis abundant protein	106	1.03802619865191	3	2.96042799776343	15.8737999289429
PF00031	Cystatin domain	10	0.0979269998728221	1	11.2618634259259	17.246812846304
PF10409	C2 domain of PTEN tumour-suppressor protein	10	0.0979269998728221	1	11.2618634259259	17.246812846304
PF00338	Ribosomal protein S10p/S20e	11	0.107719699860104	1	10.1354166666667	18.8801922396171
PF03030	Inorganic H+ pyrophosphatase	11	0.107719699860104	1	10.1354166666667	18.8801922396171
PF04389	Peptidase family M28	11	0.107719699860104	1	10.1354166666667	18.8801922396171
PF12348	CLASP N terminal	11	0.107719699860104	1	10.1354166666667	18.8801922396171
PF13292	1-deoxy-D-xylulose-5-phosphate synthase	11	0.107719699860104	1	10.1354166666667	18.8801922396171
PF00248	Aldo/keto reductase family	56	0.548391199287804	2	3.75940431292912	19.2101423373201
PF01416	tRNA pseudouridine synthase	12	0.117512399847386	1	9.21377840909091	20.4976135195822
PF03469	XH domain	12	0.117512399847386	1	9.21377840909091	20.4976135195822
PF14111	Domain of unknown function (DUF4283)	12	0.117512399847386	1	9.21377840909091	20.4976135195822
PF00141	Peroxidase	191	1.8704056975709	4	2.17513719875925	21.8735382693452
PF14555	UBA-like domain	13	0.127305099834669	1	8.44574652777778	22.0992321948732
PF00724	NADH:flavin oxidoreductase / NADH oxidase family	14	0.137097799821951	1	7.7958733974359	23.6852022626807
PF01805	Surp module	14	0.137097799821951	1	7.7958733974359	23.6852022626807
PF12146	Serine aminopeptidase, S33	14	0.137097799821951	1	7.7958733974359	23.6852022626807
PF00646	F-box domain	273	2.67340709652804	5	1.89817360565593	24.198488610912
PF00180	Isocitrate/isopropylmalate dehydrogenase	15	0.146890499809233	1	7.23883928571429	25.2556762233654
PF00194	Eukaryotic-type carbonic anhydrase	15	0.146890499809233	1	7.23883928571429	25.2556762233654
PF05691	Raffinose synthase or seed imbibition protein Sip1	15	0.146890499809233	1	7.23883928571429	25.2556762233654
PF07859	alpha/beta hydrolase fold	15	0.146890499809233	1	7.23883928571429	25.2556762233654
PF00155	Aminotransferase class I and II	67	0.656110899147908	2	3.12231371761398	25.7630938708847
PF00924	Mechanosensitive ion channel	16	0.156683199796515	1	6.75607638888889	26.8108050949685
PF01593	Flavin containing amine oxidoreductase	16	0.156683199796515	1	6.75607638888889	26.8108050949685
PF01843	DIL domain	16	0.156683199796515	1	6.75607638888889	26.8108050949685
PF06404	Phytosulfokine precursor protein (PSK)	16	0.156683199796515	1	6.75607638888889	26.8108050949685
PF07716	Basic region leucine zipper	16	0.156683199796515	1	6.75607638888889	26.8108050949685
PF03619	Organic solute transporter Ostalpha	17	0.166475899783798	1	6.33365885416667	28.3507384275836
PF09265	Cytokinin dehydrogenase 1, FAD and cytokinin binding	17	0.166475899783798	1	6.33365885416667	28.3507384275836
PF10294	Lysine methyltransferase	18	0.17626859977108	1	5.9609375	29.8756243175877
PF05055	Protein of unknown function (DUF677)	19	0.186061299758362	1	5.62962962962963	31.3856094217363
PF12165	Alfin	19	0.186061299758362	1	5.62962962962963	31.3856094217363
PF00383	Cytidine and deoxycytidylate deaminase zinc-binding region	21	0.205646699732926	1	5.06640625	34.3614567849937
PF05056	Protein of unknown function (DUF674)	21	0.205646699732926	1	5.06640625	34.3614567849937
PF00139	Legume lectin domain	81	0.793208698969859	2	2.5680668936114	34.6505893730546
PF00195	Chalcone and stilbene synthases, N-terminal domain	22	0.215439399720209	1	4.8250248015873	35.8276052844536
PF00557	Metallopeptidase family M24	22	0.215439399720209	1	4.8250248015873	35.8276052844536
PF00743	Flavin-binding monooxygenase-like	22	0.215439399720209	1	4.8250248015873	35.8276052844536
PF02171	Piwi domain	22	0.215439399720209	1	4.8250248015873	35.8276052844536
PF05653	Magnesium transporter NIPA	22	0.215439399720209	1	4.8250248015873	35.8276052844536
PF04043	Plant invertase/pectin methylesterase inhibitor	157	1.53745389800331	3	1.97742571564561	36.7610555757297
PF00789	UBX domain	23	0.225232099707491	1	4.60558712121212	37.2794255060067
PF00917	MATH domain	23	0.225232099707491	1	4.60558712121212	37.2794255060067
PF02714	Calcium-dependent channel, 7TM region, putative phosphate	23	0.225232099707491	1	4.60558712121212	37.2794255060067
PF02780	Transketolase, C-terminal domain	24	0.235024799694773	1	4.40523097826087	38.7170571149904
PF03810	Importin-beta N-terminal domain	24	0.235024799694773	1	4.40523097826087	38.7170571149904
PF13847	Methyltransferase domain	24	0.235024799694773	1	4.40523097826087	38.7170571149904
PF14569	Zinc-binding RING-finger	24	0.235024799694773	1	4.40523097826087	38.7170571149904
PF03283	Pectinacetylesterase	25	0.244817499682055	1	4.22157118055556	40.1406384188699
PF00332	Glycosyl hydrolases family 17	91	0.891135698842681	2	2.27893331768709	41.2206818591556
PF00335	Tetraspanin family	26	0.254610199669337	1	4.05260416666667	41.5503063804055
PF02212	Dynamin GTPase effector domain	26	0.254610199669337	1	4.05260416666667	41.5503063804055
PF06886	Targeting protein for Xklp2 (TPX2) domain	26	0.254610199669337	1	4.05260416666667	41.5503063804055
PF02225	PA domain	92	0.900928398829963	2	2.25355381491152	41.8835837772979
PF00111	2Fe-2S iron-sulfur cluster binding domain	27	0.26440289965662	1	3.89663461538462	42.9461966306929
PF00224	Pyruvate kinase, barrel domain	27	0.26440289965662	1	3.89663461538462	42.9461966306929
PF01237	Oxysterol-binding protein	27	0.26440289965662	1	3.89663461538462	42.9461966306929
PF01397	Terpene synthase, N-terminal domain	27	0.26440289965662	1	3.89663461538462	42.9461966306929
PF02779	Transketolase, pyrimidine binding domain	27	0.26440289965662	1	3.89663461538462	42.9461966306929
PF03407	Nucleotide-diphospho-sugar transferase	27	0.26440289965662	1	3.89663461538462	42.9461966306929
PF05938	Plant self-incompatibility protein S1	27	0.26440289965662	1	3.89663461538462	42.9461966306929
PF07712	Stress up-regulated Nod 19	27	0.26440289965662	1	3.89663461538462	42.9461966306929
PF00957	Synaptobrevin	28	0.274195599643902	1	3.75221836419753	44.3284434820772
PF01031	Dynamin central region	28	0.274195599643902	1	3.75221836419753	44.3284434820772
PF02042	RWP-RK domain	28	0.274195599643902	1	3.75221836419753	44.3284434820772
PF00063	Myosin head (motor domain)	29	0.283988299631184	1	3.61811755952381	45.6971799409415
PF01734	Patatin-like phospholipase	29	0.283988299631184	1	3.61811755952381	45.6971799409415
PF03936	Terpene synthase family, metal binding domain	29	0.283988299631184	1	3.61811755952381	45.6971799409415
PF11976	Ubiquitin-2 like Rad60 SUMO-like	29	0.283988299631184	1	3.61811755952381	45.6971799409415
PF00933	Glycosyl hydrolase family 3 N terminal domain	30	0.293780999618466	1	3.4932650862069	47.0525377203727
PF05701	Weak chloroplast movement under blue light	30	0.293780999618466	1	3.4932650862069	47.0525377203727
PF01915	Glycosyl hydrolase family 3 C-terminal domain	31	0.303573699605748	1	3.37673611111111	48.3946472527046
PF03169	OPT oligopeptide transporter protein	31	0.303573699605748	1	3.37673611111111	48.3946472527046
PF13637	Ankyrin repeats (many copies)	31	0.303573699605748	1	3.37673611111111	48.3946472527046
PF00350	Dynamin family	32	0.313366399593031	1	3.2677251344086	49.7236377019386
PF07725	Leucine Rich Repeat	33	0.323159099580313	1	3.16552734375	51.0396369760457
PF03492	SAM dependent carboxyl methyltransferase	34	0.332951799567595	1	3.06952335858586	52.3427717391491
PF04434	SWIM zinc finger	34	0.332951799567595	1	3.06952335858586	52.3427717391491
PF12609	Wound-induced protein	34	0.332951799567595	1	3.06952335858586	52.3427717391491
PF00082	Subtilase family	109	1.06740429861376	2	1.89468290183256	53.2069476267605
PF08387	FBD	35	0.342744499554877	1	2.97916666666667	53.6331674235875
PF02181	Formin Homology 2 Domain	36	0.35253719954216	1	2.89397321428571	54.9109482418644
PF14416	PMR5 N terminal Domain	113	1.10657509856289	2	1.82621786277139	55.8657580420208
PF01190	Pollen protein Ole e 1 like	38	0.372122599516724	1	2.73740146396396	57.4291561016464
PF08659	KR domain	39	0.381915299504006	1	2.66529605263158	58.669825574897
PF03763	Remorin, C-terminal region	40	0.391707999491288	1	2.59688835470085	59.8983650685741
PF13839	GDSL/SGNH-like Acyl-Esterase family found in Pmr5 and Cas1p	120	1.17512399847386	2	1.71757312917644	60.4930610312376
PF01095	Pectinesterase	121	1.18491669846115	2	1.70309585975382	61.1506564279762
PF00759	Glycosyl hydrolase family 9	42	0.411293399465853	1	2.47008384146341	62.3195261208067
PF14226	non-haem dioxygenase in morphine synthesis N-terminal	213	2.08584509729111	3	1.44801795063575	63.7952326282033
PF00643	B-box zinc finger	44	0.430878799440417	1	2.35507509689922	64.6935718270259
PF10551	MULE transposase domain	45	0.440671499427699	1	2.30149147727273	65.863212906871
PF00118	TCP-1/cpn60 chaperonin family	47	0.460256899402264	1	2.2013134057971	68.168294762707
PF12819	Malectin-like domain	47	0.460256899402264	1	2.2013134057971	68.168294762707
PF14215	bHLH-MYC and R2R3-MYB transcription factors N-terminal	47	0.460256899402264	1	2.2013134057971	68.168294762707
PF00201	UDP-glucoronosyl and UDP-glucosyl transferase	222	2.17397939717665	3	1.38818762102847	68.2004783159534
PF00043	Glutathione S-transferase, C-terminal domain	49	0.479842299376828	1	2.10948350694444	70.4285144686944
PF13423	Ubiquitin carboxyl-terminal hydrolase	49	0.479842299376828	1	2.10948350694444	70.4285144686944
PF03822	NAF domain	50	0.48963499936411	1	2.06637967687075	71.5420738312358
PF08541	3-Oxoacyl-[acyl-carrier-protein (ACP)] synthase III C terminal	51	0.499427699351393	1	2.025	72.6447429150248
PF13632	Glycosyl transferase family group 2	51	0.499427699351393	1	2.025	72.6447429150248
PF00439	Bromodomain	52	0.509220399338675	1	1.98524305555556	73.7366279490945
PF03101	FAR1 DNA-binding domain	52	0.509220399338675	1	1.98524305555556	73.7366279490945
PF03765	CRAL/TRIO, N-terminal domain	52	0.509220399338675	1	1.98524305555556	73.7366279490945
PF02798	Glutathione S-transferase, N-terminal domain	53	0.519013099325957	1	1.94701522435897	74.8178341289483
PF00319	SRF-type transcription factor (DNA-binding and dimerisation domain)	144	1.41014879816864	2	1.42639649909903	75.921012993466
PF12906	RING-variant domain	55	0.538598499300521	1	1.87480709876543	76.9486256004498
PF00314	Thaumatin family	56	0.548391199287804	1	1.84067234848485	77.998416205234
PF13193	AMP-binding enzyme C-terminal domain	56	0.548391199287804	1	1.84067234848485	77.998416205234
PF00098	Zinc knuckle	57	0.558183899275086	1	1.80775669642857	79.0379386016523
PF02485	Core-2/I-Branching enzyme	58	0.567976599262368	1	1.77599597953216	80.0672929660713
PF00097	Zinc finger, C3HC4 type (RING finger)	59	0.57776929924965	1	1.74533045977011	81.0865785000669
PF00107	Zinc-binding dehydrogenase	59	0.57776929924965	1	1.74533045977011	81.0865785000669
PF14543	Xylanase inhibitor N-terminal	59	0.57776929924965	1	1.74533045977011	81.0865785000669
PF00069	Protein kinase domain	1148	11.2420195854	12	1.07032813503002	82.8271036025964
PF12708	Pectate lyase superfamily protein	64	0.626732799186061	1	1.60660548941799	86.035378717873
PF00564	PB1 domain	65	0.636525499173344	1	1.58146158854167	86.9962810947199
PF00650	CRAL/TRIO domain	65	0.636525499173344	1	1.58146158854167	86.9962810947199
PF08240	Alcohol dehydrogenase GroES-like domain	67	0.656110899147908	1	1.5334595959596	88.8899747938889
PF03000	NPH3 family	73	0.714867099071601	1	1.40545428240741	94.3526610494416
PF00400	WD domain, G-beta repeat	384	3.76039679511637	4	1.06506423539163	95.6643975449258
PF03141	Putative S-adenosyl-L-methionine-dependent methyltransferase	75	0.734452499046166	1	1.36739864864865	96.1030995008572
PF01357	Expansin C-terminal domain	76	0.744245199033448	1	1.34913194444444	96.9654926377627
PF01565	FAD binding domain	76	0.744245199033448	1	1.34913194444444	96.9654926377627
PF14009	Domain of unknown function (DUF4228)	80	0.783415998982577	1	1.28068960970464	100.331489598798
PF01764	Lipase (class 3)	81	0.793208698969859	1	1.2646484375	101.152500851619
PF03330	Lytic transglycolase	81	0.793208698969859	1	1.2646484375	101.152500851619
PF04535	Domain of unknown function (DUF588)	81	0.793208698969859	1	1.2646484375	101.152500851619
PF13912	C2H2-type zinc finger	86	0.84217219890627	1	1.19010416666667	105.138580758478
PF03195	Lateral organ boundaries (LOB) domain	91	0.891135698842681	1	1.12384259259259	108.933350706052
PF00664	ABC transporter transmembrane region	92	0.900928398829963	1	1.11146405677656	109.670161331643
PF04851	Type III restriction enzyme, res subunit	95	0.93030649879181	1	1.07590868794326	111.837593253792
PF00651	BTB/POZ domain	96	0.940099198779092	1	1.06455592105263	112.545969760607
PF00249	Myb-like DNA-binding domain	562	5.5034973928526	5	0.906477369365964	118.838419471216
PF00612	IQ calmodulin-binding motif	111	1.08698969858833	1	0.919034090909091	122.376075182412
PF01554	MatE	118	1.1555385984993	1	0.86389334045584	126.489811842505
PF02362	B3 DNA binding domain	124	1.21429479842299	1	0.821625169376694	129.797127538656
PF13041	PPR repeat family	751	7.35431769044894	6	0.811425333356944	137.295325809606
PF00067	Cytochrome P450	399	3.9072872949256	3	0.764199587498017	138.169435943802
PF01453	D-mannose binding lectin	145	1.41994149815592	1	0.70142505787037	139.948325076915
PF13414	TPR repeat	150	1.46890499809233	1	0.677799916107383	142.071198735645
PF13812	Pentatricopeptide repeat domain	151	1.47869769807961	1	0.673263888888889	142.483367470147
PF02365	No apical meristem (NAM) protein	171	1.67455169782526	1	0.59375	149.928404526061
PF00226	DnaJ domain	184	1.80185679765993	1	0.5513860428051	154.037395418065
PF07690	Major Facilitator Superfamily	186	1.82144219763449	1	0.545396959459459	154.624091427754
PF00271	Helicase conserved C-terminal domain	239	2.34045529696045	1	0.423363095238095	166.612319052095
PF00076	RNA recognition motif. (a.k.a. RRM, RBD, or RNP domain)	415	4.06397049472212	2	0.487005228254067	168.391201954011
PF01535	PPR repeat	673	6.59048709144093	3	0.448464483863405	176.930243721043
PF00847	AP2 domain	349	3.41765229556149	1	0.288718271072797	178.158003223724
