## Additional file 7 for "Combined use of Oxford Nanopore and Illumina sequencing yields insights into soybean structural variation biology"

sv_chrom	sv_pos	sv_type	sv_length	soytedb_match_id	superfamily	tir_proportion_matching_nucleotides
Gm04	2257090	INS	480	DTT_uuu_Gm12_37	DTT	0.9625
Gm09	12236008	INS	470	DTT_uuu_Gm12_37	DTT	0.914705882352941
Gm14	8119853	DEL	423	DTT_uuu_Gm14_13	DTT	0.904761904761905
Gm13	41541031	DEL	343	DTH_uuu_Gm7_61	DTH	0.866666666666667
Gm02	45266843	DEL	621	DTM_uuu_Gm2_124	DTM	0.856654124045562
Gm20	42491934	INS	467	DTM_uuu_Gm20_12	DTM	0.844530600941567
Gm04	2238165	DEL	469	DTM_uuu_Gm4_4	DTM	0.826271186440678
Gm07	15875644	DEL	468	DTM_uuu_Gm20_12	DTM	0.817225059160543
Gm18	53482996	INS	398	DTH_uuu_Gm7_61	DTH	0.8
Gm07	36104592	DEL	405	DTH_uuu_Gm7_61	DTH	0.798163265306122
Gm03	5359398	INS	508	DTM_uuu_Gm20_12	DTM	0.791666666666667
Gm15	48114269	DEL	611	DTT_uuu_Gm15_59	DTT	0.791044776119403
Gm14	49414104	INS	452	DTT_uuu_Gm14_13	DTT	0.779411764705882
Gm01	27335915	INS	419	DTH_uuu_Gm7_61	DTH	0.775634614810511
Gm10	37572143	INS	378	DTM_uuu_Gm4_124	DTM	0.764768131891342
Gm11	37322126	DEL	681	DTM_uuu_Gm11_79	DTM	0.761006289308176
Gm14	6423377	DEL	381	DTH_uuu_Gm8_18	DTH	0.760307346326837
Gm08	12914639	DEL	198	DTM_uuu_Gm8_29	DTM	0.744171980896379
Gm15	51069331	INS	389	DTH_uuu_Gm8_18	DTH	0.736842105263158
Gm03	7189465	DEL	423	DTH_uuu_Gm10_16	DTH	0.734051724137931
Gm03	623939	INS	412	DTH_uuu_Gm7_61	DTH	0.732638888888889
Gm06	30637806	INS	471	DTT_uuu_Gm12_37	DTT	0.731652036763309
Gm08	4811488	INS	406	DTH_uuu_Gm18_92	DTH	0.725
Gm13	13612050	DEL	400	DTH_uuu_Gm7_61	DTH	0.723057644110276
Gm13	19874313	INS	201	DTM_uuu_Gm8_29	DTM	0.720930232558139
Gm10	45339493	INS	383	DTH_uuu_Gm8_18	DTH	0.716623600344531
Gm14	48404368	INS	392	DTH_uuu_Gm1_52	DTH	0.714285714285714
Gm17	38352431	DEL	452	DTH_uuu_Gm17_59	DTH	0.714285714285714
Gm18	5118056	INS	417	DTH_uuu_Gm10_16	DTH	0.711111111111111
Gm05	31878994	DEL	228	DTM_uuu_Gm8_29	DTM	0.699987449799197
Gm14	3423956	INS	418	DTH_uuu_Gm10_16	DTH	0.692763157894737
Gm08	2562567	INS	422	DTH_uuu_Gm2_76	DTH	0.69234837141831
Gm03	37324995	INS	412	DTH_uuu_Gm1_52	DTH	0.689301801801802
Gm03	40966467	DEL	497	DTT_uuu_Gm3_82	DTT	0.683043377710809
Gm10	3011502	INS	399	DTH_uuu_Gm8_18	DTH	0.679061784897025
Gm16	28930112	INS	443	DTH_uuu_Gm17_59	DTH	0.674418604651163
Gm08	44643771	DEL	409	DTH_uuu_Gm7_61	DTH	0.672265059870102
Gm10	2711273	DEL	420	DTH_uuu_Gm7_61	DTH	0.671951219512195
Gm15	45032346	INS	400	DTH_uuu_Gm7_61	DTH	0.662280701754386
Gm15	21460104	INS	388	DTH_uuu_Gm10_16	DTH	0.642004264392324
